# Evidence for strong mutation bias towards, and selection against, T/U content in SARS-CoV2: implications for attenuated vaccine design

**DOI:** 10.1101/2020.05.11.088112

**Authors:** Alan M. Rice, Atahualpa Castillo Morales, Alexander T. Ho, Christine Mordstein, Stefanie Mühlhausen, Samir Watson, Laura Cano, Bethan Young, Grzegorz Kudla, Laurence D. Hurst

## Abstract

Large-scale re-engineering of synonymous sites is a promising strategy to generate attenuated viruses for vaccines. Attenuation typically relies on de-optimisation of codon pairs and maximization of CpG dinculeotide frequencies. So as to formulate evolutionarily-informed attenuation strategies, that aim to force nucleotide usage against the estimated direction favoured by selection, here we examine available whole-genome sequences of SARS-CoV2 to infer patterns of mutation and selection on synonymous sites. Analysis of mutational profiles indicates a strong mutation bias towards T with concomitant selection against T. Accounting for dinucleotide effects reinforces this conclusion, observed TT content being a quarter of that expected under neutrality. A significantly different mutational profile at CDS sites that are not 4-fold degenerate is consistent with contemporaneous selection against T mutations more widely. Although selection against CpG dinucleotides is expected to drive synonymous site G+C content below mutational equilibrium, observed G+C content is slightly above equilibrium, possibly because of selection for higher expression. Consistent with gene-specific selection against CpG dinucleotides, we observe systematic differences of CpG content between SARS-CoV2 genes. We propose an evolutionarily informed gene-bespoke approach to attenuation that, unusually, seeks to increase usage of the already most common synonymous codons. Comparable analysis of H1N1 and Ebola finds that GC3 deviated from neutral equilibrium is not a universal feature, cautioning against generalization of results.
