## Supplementary Table 6 for "Evidence for strong mutation bias towards, and selection against, T/U content in SARS-CoV2: implications for attenuated vaccine design"

ref	alt	count	total	freq
aa	ac	50	2775	0.018018018
aa	ag	231	2775	0.083243243
aa	at	21	2775	0.007567568
aa	ca	38	2775	0.013693694
aa	cc	1	2775	0.00036036
aa	cg	0	2775	0
aa	ct	1	2775	0.00036036
aa	ga	158	2775	0.056936937
aa	gc	1	2775	0.00036036
aa	gg	0	2775	0
aa	gt	2	2775	0.000720721
aa	ta	43	2775	0.015495495
aa	tc	0	2775	0
aa	tg	2	2775	0.000720721
aa	tt	1	2775	0.00036036
ac	aa	62	1970	0.031472081
ac	ag	15	1970	0.007614213
ac	at	722	1970	0.366497462
ac	ca	3	1970	0.001522843
ac	cc	14	1970	0.007106599
ac	cg	0	1970	0
ac	ct	2	1970	0.001015228
ac	ga	1	1970	0.000507614
ac	gc	121	1970	0.06142132
ac	gg	1	1970	0.000507614
ac	gt	0	1970	0
ac	ta	0	1970	0
ac	tc	24	1970	0.012182741
ac	tg	0	1970	0
ac	tt	1	1970	0.000507614
ag	aa	185	1699	0.108887581
ag	ac	40	1699	0.023543261
ag	at	291	1699	0.171277222
ag	ca	0	1699	0
ag	cc	2	1699	0.001177163
ag	cg	28	1699	0.016480283
ag	ct	1	1699	0.000588582
ag	ga	1	1699	0.000588582
ag	gc	1	1699	0.000588582
ag	gg	167	1699	0.098293114
ag	gt	0	1699	0
ag	ta	0	1699	0
ag	tc	2	1699	0.001177163
ag	tg	46	1699	0.02707475
ag	tt	3	1699	0.001765745
at	aa	26	2267	0.011468902
at	ac	270	2267	0.119100132
at	ag	28	2267	0.012351125
at	ca	0	2267	0
at	cc	0	2267	0
at	cg	1	2267	0.000441112
at	ct	38	2267	0.016762241
at	ga	4	2267	0.001764446
at	gc	0	2267	0
at	gg	0	2267	0
at	gt	215	2267	0.094838994
at	ta	2	2267	0.000882223
at	tc	1	2267	0.000441112
at	tg	2	2267	0.000882223
at	tt	45	2267	0.019850022
ca	aa	61	2045	0.029828851
ca	ac	3	2045	0.001466993
ca	ag	1	2045	0.000488998
ca	at	1	2045	0.000488998
ca	cc	23	2045	0.011246944
ca	cg	129	2045	0.063080685
ca	ct	76	2045	0.037163814
ca	ga	20	2045	0.009779951
ca	gc	2	2045	0.000977995
ca	gg	0	2045	0
ca	gt	1	2045	0.000488998
ca	ta	636	2045	0.311002445
ca	tc	1	2045	0.000488998
ca	tg	1	2045	0.000488998
ca	tt	0	2045	0
cc	aa	0	867	0
cc	ac	28	867	0.032295271
cc	ag	0	867	0
cc	at	0	867	0
cc	ca	42	867	0.048442907
cc	cg	10	867	0.011534025
cc	ct	277	867	0.319492503
cc	ga	0	867	0
cc	gc	7	867	0.008073818
cc	gg	1	867	0.001153403
cc	gt	1	867	0.001153403
cc	ta	0	867	0
cc	tc	315	867	0.363321799
cc	tg	0	867	0
cc	tt	1	867	0.001153403
cg	aa	1	412	0.002427184
cg	ac	0	412	0
cg	ag	10	412	0.024271845
cg	at	0	412	0
cg	ca	98	412	0.237864078
cg	cc	9	412	0.02184466
cg	ct	92	412	0.223300971
cg	ga	0	412	0
cg	gc	0	412	0
cg	gg	6	412	0.014563107
cg	gt	0	412	0
cg	ta	0	412	0
cg	tc	0	412	0
cg	tg	184	412	0.446601942
cg	tt	0	412	0
ct	aa	1	2036	0.000491159
ct	ac	1	2036	0.000491159
ct	ag	0	2036	0
ct	at	63	2036	0.030943026
ct	ca	45	2036	0.022102161
ct	cc	140	2036	0.068762279
ct	cg	24	2036	0.011787819
ct	ga	0	2036	0
ct	gc	1	2036	0.000491159
ct	gg	0	2036	0
ct	gt	13	2036	0.006385069
ct	ta	1	2036	0.000491159
ct	tc	2	2036	0.000982318
ct	tg	2	2036	0.000982318
ct	tt	749	2036	0.367878193
ga	aa	122	1571	0.077657543
ga	ac	0	1571	0
ga	ag	4	1571	0.002546149
ga	at	0	1571	0
ga	ca	42	1571	0.026734564
ga	cc	0	1571	0
ga	cg	1	1571	0.000636537
ga	ct	2	1571	0.001273074
ga	gc	28	1571	0.017823043
ga	gg	113	1571	0.071928708
ga	gt	26	1571	0.016549968
ga	ta	182	1571	0.115849777
ga	tc	2	1571	0.001273074
ga	tg	1	1571	0.000636537
ga	tt	0	1571	0
gc	aa	1	1141	0.000876424
gc	ac	131	1141	0.114811569
gc	ag	0	1141	0
gc	at	0	1141	0
gc	ca	0	1141	0
gc	cc	9	1141	0.007887818
gc	cg	0	1141	0
gc	ct	2	1141	0.001752848
gc	ga	16	1141	0.014022787
gc	gg	8	1141	0.007011394
gc	gt	384	1141	0.336546889
gc	ta	0	1141	0
gc	tc	195	1141	0.170902717
gc	tg	0	1141	0
gc	tt	2	1141	0.001752848
gg	aa	2	1069	0.001870907
gg	ac	1	1069	0.000935454
gg	ag	149	1069	0.139382601
gg	at	1	1069	0.000935454
gg	ca	0	1069	0
gg	cc	0	1069	0
gg	cg	12	1069	0.011225444
gg	ct	0	1069	0
gg	ga	101	1069	0.094480823
gg	gc	6	1069	0.005612722
gg	gt	114	1069	0.106641721
gg	ta	1	1069	0.000935454
gg	tc	0	1069	0
gg	tg	169	1069	0.158091674
gg	tt	0	1069	0
gt	aa	0	1950	0
gt	ac	2	1950	0.001025641
gt	ag	0	1950	0
gt	at	179	1950	0.091794872
gt	ca	2	1950	0.001025641
gt	cc	0	1950	0
gt	cg	0	1950	0
gt	ct	34	1950	0.017435897
gt	ga	13	1950	0.006666667
gt	gc	114	1950	0.058461538
gt	gg	10	1950	0.005128205
gt	ta	1	1950	0.000512821
gt	tc	0	1950	0
gt	tg	0	1950	0
gt	tt	330	1950	0.169230769
ta	aa	26	2320	0.011206897
ta	ac	4	2320	0.001724138
ta	ag	0	2320	0
ta	at	2	2320	0.000862069
ta	ca	168	2320	0.072413793
ta	cc	0	2320	0
ta	cg	0	2320	0
ta	ct	1	2320	0.000431034
ta	ga	5	2320	0.002155172
ta	gc	0	2320	0
ta	gg	0	2320	0
ta	gt	0	2320	0
ta	tc	13	2320	0.005603448
ta	tg	184	2320	0.079310345
ta	tt	37	2320	0.015948276
tc	aa	0	1382	0
tc	ac	13	1382	0.009406657
tc	ag	0	1382	0
tc	at	0	1382	0
tc	ca	2	1382	0.001447178
tc	cc	133	1382	0.096237337
tc	cg	2	1382	0.001447178
tc	ct	0	1382	0
tc	ga	0	1382	0
tc	gc	31	1382	0.022431259
tc	gg	0	1382	0
tc	gt	0	1382	0
tc	ta	39	1382	0.028219971
tc	tg	15	1382	0.010853835
tc	tt	499	1382	0.361070912
tg	aa	4	2551	0.001568013
tg	ac	0	2551	0
tg	ag	49	2551	0.019208154
tg	at	0	2551	0
tg	ca	0	2551	0
tg	cc	0	2551	0
tg	cg	184	2551	0.072128577
tg	ct	2	2551	0.000784006
tg	ga	1	2551	0.000392003
tg	gc	0	2551	0
tg	gg	21	2551	0.008232066
tg	gt	0	2551	0
tg	ta	193	2551	0.075656605
tg	tc	45	2551	0.017640141
tg	tt	376	2551	0.147393179
tt	aa	5	3161	0.001581778
tt	ac	2	3161	0.000632711
tt	ag	1	3161	0.000316356
tt	at	41	3161	0.012970579
tt	ca	0	3161	0
tt	cc	1	3161	0.000316356
tt	cg	1	3161	0.000316356
tt	ct	192	3161	0.060740272
tt	ga	0	3161	0
tt	gc	0	3161	0
tt	gg	2	3161	0.000632711
tt	gt	42	3161	0.013286935
tt	ta	45	3161	0.014236001
tt	tc	154	3161	0.04871876
tt	tg	33	3161	0.010439734
